# The Essential Role of O-GlcNAcylation in Hepatic Differentiation

**DOI:** 10.1101/2023.02.16.528884

**Authors:** Dakota R. Robarts, Manasi Kotulkar, Diego Paine-Cabrera, Kaitlyn K. Venneman, John A. Hanover, Natasha E. Zachara, Chad Slawson, Udayan Apte

## Abstract

**Background & Aims:** O-GlcNAcylation is a post-translational modification catalyzed by the enzyme O-GlcNAc transferase (OGT), which transfers a single N-acetylglucosamine sugar from UDP-GlcNAc to the protein on serine and threonine residues on proteins. Another enzyme, O-GlcNAcase (OGA), removes this modification. O-GlcNAcylation plays an important role in pathophysiology. Here, we report that O-GlcNAcylation is essential for hepatocyte differentiation, and chronic loss results in fibrosis and hepatocellular carcinoma.

**Methods:** Single-cell RNA-sequencing was used to investigate hepatocyte differentiation in hepatocyte-specific OGT-KO mice with increased hepatic O-GlcNAcylation and in OGA-KO mice with decreased O-GlcNAcylation in hepatocytes. HCC patient samples and the DEN-induced hepatocellular carcinoma (HCC) model were used to investigate the effect of modulation of O-GlcNAcylation on the development of liver cancer.

**Results:** Loss of hepatic O-GlcNAcylation resulted in disruption of liver zonation. Periportal hepatocytes were the most affected by loss of differentiation characterized by dysregulation of glycogen storage and glucose production. OGT-KO mice exacerbated DEN-induced HCC development with increased inflammation, fibrosis, and YAP signaling. Consistently, OGA-KO mice with increased hepatic O-GlcNAcylation inhibited DEN-induced HCC. A progressive loss of O-GlcNAcylation was observed in HCC patients.

**Conclusions:** Our study shows that O-GlcNAcylation is a critical regulator of hepatic differentiation, and loss of O-GlcNAcylation promotes hepatocarcinogenesis. These data highlight increasing O-GlcNAcylation as a potential therapy in chronic liver diseases, including HCC.

**Lay Summary:** Proteins in cells are modified by the addition of a single glucosamine sugar molecule called O-GlcNAcylation. Loss of O-GlcNAcylation in hepatocytes, the most common type of cells in the liver, causes the liver to lose its function and can result in increased liver diseases such as fibrosis and cancer.

**Graphical Abstract:** 

**Highlights:**

- Single-Cell RNA-sequencing reveals loss of metabolic liver zonation in O-GlcNAcylation deficient livers.
- Loss of O-GlcNAcylation promoted DEN-Induced HCC.
- Increase of hepatic O-GlcNAcylation prevented HCC progression.
