## Supplementary material for "The Essential Role of O-GlcNAcylation in Hepatic Differentiation": Table S1

### Sheet: Sheet1
Western Blotting					Immunohistochemistry
Antigen	Dillution	Company	Catalog #		Antigen	Dillution	Company	Catalog #
OGT	1:2000	Kind Gift From Chad Slawson			Ki67	1:300	Cell Signaling Technology	2586
OGA	1:2000	Kind Gift From Chad Slawson			RL2	1:200	ThermoFisher	MA1–072
RL2	1:2000	ThermoFisher	MA1–072		αSMA	1:500	Cell Signaling Technology	CS19245
GAPDH	1:5000	Cell Signaling Technology	2118		CYP2E1	1:100	abcam	ab28146
PCNA	1:1000	Cell Signaling Technology	2586		CYP2F2	1:200	Santa Cruz	sc-374540
Cyclin D1	1:1000	Cell Signaling Technology	2978		CK8	1:300	abcam	Ab59400
p-Lats	1:1000	Cell Signaling Technology	9157		Glypican 3	1:400	ThermoFisher	MA5-17083
Lats	1:1000	Cell Signaling Technology	3477		F4/80	1:200	Cell Signaling Technology	70076
p-YAP	1:1000	Cell Signaling Technology	4911		Anti-rabbit IgG, Cy3	1:300	Jackson Immuno Research	111-165-144
YAP	1:1000	Santa Cruz	H-125		Anti-mouse IgG, Biotinylated	1:300	Jackson Immuno Research	115-065-166
p-IKKalpha	1:1000	Cell Signaling Technology	2697
total-IKKalpha	1:1000	Cell Signaling Technology	2682P
p-IκBα	1:1000	Cell Signaling Technology	2859
Total-IκBα	1:1000	Cell Signaling Technology	4814
p65 (NFκB)	1:1000	Cell Signaling Technology	8242
p-ERK	1:1000	Cell Signaling Technology	4370
total-ERK	1:1000	Cell Signaling Technology	4695
p-AKT	1:1000	Cell Signaling Technology	4060
total-AKT	1:1000	Cell Signaling Technology	4691
p-β Catenin	1:1000	Cell Signaling Technology	9561
active-β Catenin	1:1000	Cell Signaling Technology	8814
Anti-rabbit IgG, HRP-linked	1:5000	Cell Signaling Technology	7074
Anti-mouse IgG, HRP-linked	1:5000	Cell Signaling Technology	7076
Anti-Mouse IgG, Light-Chain Specific	1:5000	Cell Signaling Technology	91196
