## Supplementary material for "The Essential Role of O-GlcNAcylation in Hepatic Differentiation": Table S2

### Sheet: Sheet1
Gene Symbol	Forward (5'-3')	Reverse (5'-3')
Ccnd1	GCCCTCCGTATCTTACTTCAAG	GCGGTCCAGGTAGTTCATG
Nanog	TCTTCCTGGTCCCCACAGTTT	GCAAGAATAGTTCTCGGGATGAA
Klf4	AAAAGAACAGCCACCCACAC	CGTCCCAGTCACAGTGGTAA
Myc	GCTGTTTGAAGGCTGGATATC	GATGAAATAGGGGTGTACGGAG
Sox2	CGGCACAGATGCAACCGAT	CCGTTCATGTAGGTCTGCG
Pou5f1	AGAGGATCACCTTGGGGTACA	CGAAGCGACAGATGGTGGTC
Tnfa	CCCTCACACTCAGATCATCTTCT	GCTACGACGTGGGCTACAG
Il6	TAGTCCTTCCTACCCCAATTTCC	TTGGTCCTTAGCCACTCCTTC
Adgre1	CTGCACCTGTAAACGAGGCTT	TTGAAAGTTGGTTTGTCCATTGC
Des	ATGCAGCCACTCTAGCTCGTA	CTCGTTGAGGGATTCGATTCTG
Acta2	GTCCCAGACATCAGGGAGTAAA	TCGGATACTTCAGCGTCAGGA
Col1a1	ATGTTCAGCTTTGTGGACCTC	CAGAAAGCACAGCACTCGC
Col1a2	GGTGAGCCTGGTCAAACGG	ACTGTGTCCTTTCACGCCTTT
Col3a1	CCTGGCTCAAATGGCTCAC	CAGGACTGCCGTTATTCCCG
Tgfb1	AGCTGGTGAAACGGAAGCG	GCGAGCCTTAGTTTGGACAGG
Ctgf	GGGCCTCTTCTGCGATTTC	ATCCAGGCAAGTGCATTGGTA
Ankrd1	TGCGATGAGTATAAACGGACG	GTGGATTCAAGCATATCTCGGAA
Axin2	TGACTCTCCTTCCAGATCCCA	TGCCCACACTAGGCTGACA
Cyp2e1	CGTTGCCTTGCTTGTCTGGA	AAGAAAGGAATTGGGAAAGGTCC
Glul	TGAACAAAGGCATCAAGCAAATG	CAGTCCAGGGTACGGGTCTT
Apoa2	GACACCCCTTGTCAGGTCAG	TGGCACATCTCACTTAGCCG
Ugt2b1	GTCAACTACAGACCTTCTCACTG	CGCATGACATACTCGATCCAG
Dio1	GTTGCACCTGACCTTCATTTC	CCACGTTGTTCTTAAAAGCCC
Ces3	TGTATGAGTTTGAGTATCGCCC	CATCTTGCTGAGGTTGGTCT
Akr1b7	TTCTGATTCGGTTCCATGTCC	TCCAGTTCCTGTTGAAGCTG
Ect2	TCACTCTTGCTTCAACCTGC	CGTGTTACCATCTCCTTCTGAG
